# ArtiDock: accurate Machine Learning approach to protein-ligand docking optimized for high-throughput virtual screening

**DOI:** 10.1101/2024.03.14.585019

**Authors:** Taras Voitsitskyi, Ihor Koleiev, Roman Stratiichuk, Oleksandr Kot, Roman Kyrylenko, Illia Savchenko, Vladyslav Husak, Semen Yesylevskyy, Sergii Starosyla, Alan Nafiiev

## Abstract

Classical protein-ligand docking has been a cornerstone technique in computational drug discovery for decades, but has reached an accuracy and performance plateau. Recently introduced Machine Learning (ML) based docking methods offer a promising paradigm shift, but their practical adoption is hampered by accuracy-to-speed trade-offs, inadequate benchmarking standards, and questionable chemical validity of predicted poses. In this study, we introduce ArtiDock - an ML-based docking technique optimized for high-throughput virtual screening applications. To evaluate ArtiDock, we developed a dedicated performance and accuracy benchmark for pocket-specific rigid protein-ligand docking, which mimics realistic industrial drug discovery scenarios and is based on the novel PLINDER dataset. We demonstrate that ArtiDock is 29-38% more accurate in comparison to leading open-source and commercial classical docking techniques such as AutoDock, Vina, and Glide, while providing a low computational cost. ArtiDock notably excels in challenging docking scenarios involving unbound protein structures and binding sites containing ions and structured water molecules. Our results show that ArtiDock could be considered as a method of choice in high-throughput virtual screening scenarios.
