## Supplementary Tables for "ArtiDock: accurate Machine Learning approach to protein-ligand docking optimized for high-throughput virtual screening"

### Sheet: S1. AutoDock-CPU Experiments
Parameters							Docking time (s)				Top 1							Top 5
ga_num_evals	ga_run	ga_pop_size	ga_num_generations	ga_elitism	spacing	grid_size	Mean	Q1	Median	Q3	RMSD<1A	RMSD<2A	PB-Valid	RMSD<2A&PB-Valid	lDDT-PLI>0.5	RMSD Median	lDDT-PLI Median	RMSD<1A	RMSD<2A	PB-Valid	RMSD<2A&PB-Valid	lDDT-PLI>0.5	RMSD Median	lDDT-PLI Median
2500000	10	150	27000	1	0.375	cube 25	172	89	148	231	0.23	0.43	0.96	0.43	0.5	2.5	0.5	0.27	0.54	0.99	0.53	0.62	1.8	0.65
700000	10	150	27000	1	0.375	cube 25	49	25	40	65	0.21	0.42	0.95	0.41	0.5	2.6	0.5	0.25	0.54	0.99	0.53	0.63	1.8	0.65
350000	10	150	27000	1	0.375	cube 25	24	12	20	33	0.21	0.41	0.94	0.4	0.49	2.6	0.49	0.25	0.52	0.99	0.5	0.61	1.9	0.62
100000	10	150	27000	1	0.375	cube 25	7	4	6	10	0.16	0.34	0.9	0.33	0.44	3.3	0.44	0.19	0.47	0.99	0.45	0.58	2.2	0.59
700000	20	150	27000	1	0.375	cube 25	98	49	81	129	0.24	0.46	0.96	0.44	0.51	2.4	0.51	0.28	0.58	0.99	0.56	0.65	1.6	0.69
700000	40	150	27000	1	0.375	cube 25	196	100	161	259	0.23	0.46	0.96	0.45	0.52	2.3	0.52	0.27	0.61	0.99	0.6	0.67	1.6	0.73
700000	10	300	27000	1	0.375	cube 25	49	25	40	65	0.2	0.42	0.94	0.4	0.5	2.5	0.51	0.24	0.54	0.99	0.53	0.63	1.8	0.66
700000	10	600	27000	1	0.375	cube 25	49	25	40	65	0.2	0.42	0.92	0.39	0.48	2.7	0.48	0.24	0.52	0.98	0.5	0.61	1.9	0.64
700000	10	150	50000	1	0.375	cube 25	49	25	40	65	0.22	0.43	0.94	0.41	0.51	2.5	0.5	0.25	0.54	0.99	0.52	0.63	1.8	0.65
700000	10	150	100000	1	0.375	cube 25	49	25	40	65	0.21	0.42	0.95	0.41	0.49	2.6	0.5	0.24	0.52	0.99	0.51	0.61	1.8	0.63
700000	10	150	27000	2	0.375	cube 25	49	25	40	65	0.21	0.42	0.95	0.41	0.48	2.6	0.49	0.26	0.53	0.99	0.52	0.62	1.8	0.62
700000	10	150	27000	4	0.375	cube 25	49	25	40	65	0.23	0.43	0.96	0.43	0.49	2.6	0.49	0.28	0.54	1	0.54	0.61	1.8	0.63
700000	10	150	27000	1	0.2	cube 25	55	26	46	73	0.22	0.44	0.94	0.42	0.5	2.5	0.51	0.26	0.54	0.99	0.53	0.62	1.7	0.64
700000	10	150	27000	1	0.1	cube 25	80	45	74	103	0.21	0.42	0.96	0.41	0.49	2.6	0.5	0.24	0.55	0.99	0.53	0.63	1.8	0.65
700000	10	150	27000	1	0.375	cube 25	49	25	40	65	0.21	0.42	0.95	0.41	0.5	2.6	0.5	0.25	0.54	0.99	0.53	0.63	1.8	0.65
700000	10	150	27000	1	0.375	cube 20	49	25	40	65	0.23	0.47	0.94	0.45	0.53	2.3	0.53	0.26	0.58	0.99	0.56	0.66	1.6	0.69
700000	10	150	27000	1	0.375	cube 15	49	25	40	65	0.24	0.48	0.93	0.47	0.57	2.2	0.59	0.28	0.58	0.98	0.56	0.68	1.6	0.7
700000	10	150	27000	1	0.375	LABB + 20	49	25	40	65	0.2	0.38	0.94	0.37	0.46	3.2	0.46	0.22	0.46	0.99	0.45	0.57	2.2	0.57
700000	10	150	27000	1	0.375	LABB + 15	49	25	40	65	0.22	0.42	0.96	0.42	0.48	2.6	0.49	0.25	0.54	0.99	0.52	0.62	1.9	0.64
700000	10	150	27000	1	0.375	LABB + 10	49	25	40	65	0.23	0.46	0.94	0.45	0.55	2.3	0.56	0.27	0.56	0.99	0.55	0.66	1.7	0.67

### Sheet: S2. AutoDock-GPU Experiments
Parameters							Docking time (s)				Top 1							Top 5
nev	nrun	psize	ngen	autostop	spacing	grid_size	Mean	Q1	Median	Q3	RMSD<1A	RMSD<2A	PB-Valid	RMSD<2A&PB-Valid	lDDT-PLI>0.5	RMSD Median	lDDT-PLI Median	RMSD<1A	RMSD<2A	PB-Valid	RMSD<2A&PB-Valid	lDDT-PLI>0.5	RMSD Median	lDDT-PLI Median
-	20	150	42000	1	0.375	cube 25	1.1	0.5	0.6	0.8	0.23	0.46	0.96	0.45	0.52	2.2	0.53	0.26	0.57	0.99	0.56	0.64	1.7	0.68
2500000	20	150	42000	1	0.375	cube 25	0.8	0.5	0.6	0.8	0.23	0.46	0.95	0.45	0.52	2.3	0.53	0.26	0.58	0.99	0.57	0.65	1.7	0.71
700000	20	150	42000	1	0.375	cube 25	0.6	0.5	0.5	0.6	0.23	0.45	0.96	0.44	0.52	2.3	0.53	0.27	0.58	0.99	0.57	0.66	1.7	0.69
350000	20	150	42000	1	0.375	cube 25	0.5	0.4	0.4	0.5	0.23	0.44	0.96	0.43	0.53	2.4	0.54	0.27	0.6	0.99	0.58	0.67	1.6	0.71
100000	20	150	42000	1	0.375	cube 25	0.4	0.3	0.4	0.4	0.23	0.45	0.95	0.44	0.53	2.3	0.54	0.27	0.6	0.99	0.58	0.67	1.6	0.71
-	40	150	42000	1	0.375	cube 25	1.4	0.6	0.7	1.2	0.23	0.46	0.95	0.46	0.52	2.2	0.53	0.26	0.6	0.99	0.59	0.66	1.7	0.71
-	80	150	42000	1	0.375	cube 25	1.7	0.7	0.9	1.7	0.24	0.47	0.95	0.46	0.52	2.3	0.54	0.29	0.63	0.99	0.62	0.68	1.6	0.74
-	20	300	42000	1	0.375	cube 25	1.4	0.6	0.7	1.3	0.22	0.45	0.96	0.44	0.52	2.3	0.54	0.26	0.55	0.99	0.54	0.64	1.8	0.67
-	20	600	42000	1	0.375	cube 25	1.6	0.7	0.9	1.6	0.23	0.45	0.96	0.44	0.53	2.3	0.54	0.26	0.56	0.99	0.55	0.64	1.8	0.68
-	20	150	100000	1	0.375	cube 25	1.1	0.5	0.6	0.9	0.23	0.46	0.95	0.45	0.52	2.3	0.53	0.26	0.59	0.99	0.57	0.65	1.7	0.7
-	20	150	200000	1	0.375	cube 25	1	0.5	0.6	0.8	0.23	0.45	0.95	0.44	0.51	2.3	0.53	0.26	0.58	0.99	0.56	0.65	1.7	0.71
-	20	150	42000	0	0.375	cube 25	1.7	0.7	0.9	1.8	0.21	0.44	0.95	0.44	0.51	2.3	0.53	0.25	0.55	0.99	0.54	0.63	1.8	0.67
-	20	150	42000	1	0.2	cube 25	1.5	0.9	1.1	1.3	0.19	0.43	0.94	0.42	0.5	2.4	0.51	0.23	0.54	0.98	0.53	0.63	1.9	0.68
-	20	150	42000	1	0.375	cube 25	1.1	0.5	0.6	0.8	0.23	0.46	0.96	0.45	0.52	2.2	0.53	0.26	0.57	0.99	0.56	0.64	1.7	0.68
-	20	150	42000	1	0.375	cube 20	1	0.4	0.5	0.8	0.23	0.46	0.96	0.46	0.54	2.2	0.56	0.27	0.58	0.99	0.57	0.66	1.6	0.71
-	20	150	42000	1	0.375	cube 15	1	0.4	0.5	0.7	0.23	0.47	0.95	0.47	0.56	2.2	0.59	0.25	0.57	0.98	0.56	0.68	1.7	0.7
-	20	150	42000	1	0.375	LABB + 20	1.1	0.5	0.7	1	0.22	0.44	0.96	0.43	0.51	2.3	0.51	0.25	0.58	0.99	0.57	0.65	1.7	0.69
-	20	150	42000	1	0.375	LABB + 15	1	0.4	0.6	0.9	0.23	0.45	0.96	0.44	0.53	2.3	0.55	0.26	0.57	0.99	0.56	0.66	1.7	0.7
-	20	150	42000	1	0.375	LABB + 10	1	0.4	0.5	0.8	0.24	0.49	0.96	0.48	0.56	2	0.6	0.26	0.59	0.99	0.58	0.69	1.7	0.71

### Sheet: S3. Vina Experiments
Parameters				Docking time (s)				Top 1							Top 5
exhaustiveness	max_evals	spacing	grid_size	Mean	Q1	Median	Q3	RMSD<1A	RMSD<2A	PB-Valid	RMSD<2A&PB-Valid	lDDT-PLI>0.5	RMSD Median	lDDT-PLI Median	RMSD<1A	RMSD<2A	PB-Valid	RMSD<2A&PB-Valid	lDDT-PLI>0.5	RMSD Median	lDDT-PLI Median
4	-	0.375	cube 25	48	8	25	55	0.31	0.49	0.93	0.47	0.53	2.1	0.55	0.39	0.67	0.98	0.64	0.66	1.3	0.75
8	-	0.375	cube 25	96	18	50	107	0.35	0.53	0.94	0.51	0.56	1.8	0.6	0.44	0.74	0.98	0.71	0.7	1.1	0.81
16	-	0.375	cube 25	190	36	100	220	0.37	0.57	0.94	0.55	0.59	1.6	0.65	0.47	0.78	0.98	0.75	0.72	1.1	0.84
32	-	0.375	cube 25	369	68	188	440	0.38	0.58	0.94	0.56	0.61	1.6	0.66	0.5	0.79	0.98	0.77	0.74	1	0.84
64	-	0.375	cube 25	603	126	352	826	0.4	0.59	0.95	0.58	0.61	1.5	0.69	0.52	0.81	0.98	0.79	0.75	0.9	0.86
16	10000	0.375	cube 25	1	1	1	2	0.24	0.38	0.92	0.36	0.43	3.2	0.44	0.31	0.51	0.97	0.49	0.58	1.9	0.6
16	100000	0.375	cube 25	13	5	10	17	0.33	0.51	0.92	0.49	0.54	1.9	0.56	0.43	0.71	0.98	0.68	0.68	1.2	0.79
16	500000	0.375	cube 25	63	24	49	82	0.36	0.53	0.93	0.51	0.57	1.8	0.59	0.46	0.75	0.98	0.72	0.71	1.1	0.82
16	1000000	0.375	cube 25	117	34	89	164	0.37	0.56	0.94	0.54	0.58	1.6	0.64	0.49	0.78	0.98	0.75	0.73	1.1	0.83
16	10000000	0.375	cube 25	193	35	100	226	0.37	0.56	0.94	0.54	0.6	1.7	0.65	0.48	0.79	0.98	0.76	0.74	1	0.84
16	-	0.2	cube 25	198	38	108	225	0.38	0.56	0.94	0.55	0.62	1.6	0.66	0.48	0.79	0.99	0.77	0.75	1	0.84
16	-	0.375	cube 25	190	36	100	220	0.37	0.57	0.94	0.55	0.59	1.6	0.65	0.47	0.78	0.98	0.75	0.72	1.1	0.84
16	-	0.375	cube 20	208	35	97	234	0.39	0.57	0.95	0.55	0.61	1.6	0.67	0.48	0.79	0.98	0.76	0.74	1	0.84
16	-	0.375	cube 15	280	35	113	295	0.38	0.6	0.95	0.57	0.63	1.6	0.7	0.48	0.79	0.98	0.77	0.75	1	0.84
16	-	0.375	LABB + 20	186	35	98	218	0.37	0.55	0.94	0.53	0.58	1.7	0.61	0.47	0.76	0.98	0.74	0.71	1.1	0.83
16	-	0.375	LABB + 15	186	36	99	216	0.37	0.56	0.94	0.54	0.6	1.7	0.65	0.49	0.79	0.98	0.76	0.73	1.1	0.84
16	-	0.375	LABB + 10	198	35	94	232	0.4	0.59	0.95	0.57	0.63	1.5	0.68	0.5	0.8	0.98	0.77	0.75	1	0.85

### Sheet: S4. Glide Experiments
Parameters						Docking time (s)				Top 1							Top 5
PRECISION	MAXKEEP	MAXREF	MAX_ITERATIONS	POSTDOCK_NPOSE	OUTERBOX	Mean	Q1	Median	Q3	RMSD<1A	RMSD<2A	PB-Valid	RMSD<2A&PB-Valid	lDDT-PLI>0.5	RMSD Median	lDDT-PLI Median	RMSD<1A	RMSD<2A	PB-Valid	RMSD<2A&PB-Valid	lDDT-PLI>0.5	RMSD Median	lDDT-PLI Median
HTVS					cube 25	12	10	12	13	0.18	0.35	0.94	0.33	0.45	3.2	0.45	0.24	0.42	0.98	0.4	0.51	2.4	0.51
XP					cube 25	138	49	93	171	0.29	0.51	0.95	0.5	0.58	2	0.65	0.36	0.59	0.99	0.58	0.63	1.4	0.69
SP	5000	400	100	5	cube 25	26	14	18	28	0.29	0.49	0.94	0.48	0.54	2.1	0.55	0.41	0.6	0.98	0.6	0.61	1.4	0.71
SP	10000	400	100	5	cube 25	28	15	19	30	0.28	0.48	0.93	0.47	0.53	2.1	0.55	0.39	0.59	0.98	0.59	0.61	1.4	0.7
SP	15000	400	100	5	cube 25	29	15	20	32	0.28	0.49	0.94	0.48	0.53	2	0.55	0.38	0.58	0.98	0.58	0.6	1.5	0.68
SP	5000	800	100	5	cube 25	27	15	19	30	0.28	0.48	0.95	0.47	0.55	2.2	0.59	0.4	0.62	0.98	0.61	0.62	1.3	0.73
SP	5000	1600	100	5	cube 25	29	16	21	32	0.29	0.48	0.94	0.47	0.56	2.2	0.59	0.4	0.62	0.98	0.61	0.63	1.3	0.73
SP	5000	400	500	5	cube 25	27	14	19	29	0.29	0.49	0.94	0.48	0.54	2.1	0.55	0.41	0.6	0.98	0.6	0.61	1.4	0.71
SP	5000	400	1000	5	cube 25	27	14	19	29	0.29	0.49	0.94	0.48	0.54	2.1	0.55	0.41	0.6	0.98	0.6	0.61	1.4	0.71
SP	5000	400	100	10	cube 25	27	14	19	29	0.3	0.51	0.93	0.5	0.55	1.9	0.6	0.41	0.62	0.99	0.62	0.63	1.3	0.74
SP	5000	400	100	20	cube 25	27	15	19	30	0.32	0.52	0.94	0.51	0.56	1.8	0.63	0.44	0.64	0.99	0.63	0.66	1.2	0.77
SP	5000	400	100	40	cube 25	28	15	20	32	0.31	0.52	0.95	0.51	0.57	1.8	0.64	0.44	0.65	0.99	0.64	0.67	1.2	0.77
SP	5000	400	100	80	cube 25	30	16	21	33	0.33	0.54	0.94	0.53	0.59	1.8	0.66	0.45	0.68	0.99	0.66	0.68	1.2	0.79
SP	5000	400	100	160	cube 25	32	17	23	35	0.32	0.55	0.94	0.54	0.59	1.8	0.66	0.44	0.69	0.99	0.68	0.69	1.2	0.79
SP	5000	400	100	5	cube 25	26	14	18	28	0.29	0.49	0.94	0.48	0.54	2.1	0.55	0.41	0.6	0.98	0.6	0.61	1.4	0.71
SP	5000	400	100	5	cube 20	18	13	15	21	0.28	0.5	0.95	0.49	0.58	2	0.62	0.37	0.62	0.98	0.6	0.64	1.4	0.72
SP	5000	400	100	5	cube 15	10	8	10	12	0.28	0.5	0.97	0.49	0.57	1.9	0.59	0.38	0.62	0.98	0.62	0.68	1.4	0.68
SP	5000	400	100	5	LABB + 20	33	15	20	33	0.3	0.49	0.95	0.48	0.54	2.1	0.55	0.41	0.6	0.97	0.6	0.59	1.3	0.7
SP	5000	400	100	5	LABB + 15	25	13	17	25	0.28	0.51	0.92	0.5	0.54	1.9	0.56	0.41	0.6	0.98	0.59	0.62	1.4	0.69
SP	5000	400	100	5	LABB + 10	16	11	13	17	0.22	0.4	0.89	0.39	0.48	2.7	0.49	0.32	0.51	0.97	0.49	0.59	1.9	0.59

### Sheet: S5. PLINDER Test Heteroatoms
Subset (heteroatoms in pocket)	Method	RMSD Median	RMSD < 2Å	lDDT-PLI Median	lDDT-PLI > 0.5	PB-Valid	RMSD < 2Å & PB-Valid	N
No heteroatoms	AutoDock-CPU	3.2	0.3	0.57	0.59	0.95	0.29	185
No heteroatoms	AutoDock-GPU	3.3	0.33	0.56	0.6	0.96	0.32	185
No heteroatoms	Vina	3.1	0.36	0.6	0.58	0.96	0.34	185
No heteroatoms	Glide	3	0.35	0.63	0.62	0.96	0.34	167
No heteroatoms	ArtiDock	2.5	0.39	0.65	0.71	0.72	0.29	189
No heteroatoms	ArtiDock + Vina	2.7	0.32	0.63	0.65	0.89	0.29	186
No heteroatoms	ArtiDock + UFF	2.7	0.32	0.65	0.69	0.95	0.3	187
Cofactors	AutoDock-CPU	2.2	0.46	0.68	0.7	0.9	0.41	23
Cofactors	AutoDock-GPU	2.1	0.42	0.69	0.77	0.94	0.42	23
Cofactors	Vina	2.2	0.48	0.67	0.72	0.96	0.44	23
Cofactors	Glide	1.9	0.55	0.7	0.68	0.91	0.5	22
Cofactors	ArtiDock	1.6	0.61	0.75	0.83	0.83	0.52	23
Cofactors	ArtiDock + Vina	1.5	0.52	0.8	0.83	0.91	0.52	23
Cofactors	ArtiDock + UFF	1.8	0.59	0.73	0.82	1	0.59	22
Ions	AutoDock-CPU	3.6	0.29	0.55	0.55	0.82	0.25	121
Ions	AutoDock-GPU	3	0.37	0.62	0.61	0.85	0.34	121
Ions	Vina	2.8	0.38	0.64	0.64	0.96	0.36	117
Ions	Glide	3	0.35	0.59	0.61	0.83	0.32	118
Ions	ArtiDock	2	0.49	0.7	0.82	0.68	0.34	123
Ions	ArtiDock + Vina	2.1	0.44	0.7	0.77	0.84	0.39	118
Ions	ArtiDock + UFF	2.3	0.4	0.68	0.78	0.97	0.39	117
Water bridges	AutoDock-CPU	3.5	0.35	0.56	0.56	0.88	0.32	397
Water bridges	AutoDock-GPU	3	0.37	0.62	0.61	0.9	0.35	398
Water bridges	Vina	2.7	0.41	0.66	0.61	0.94	0.39	393
Water bridges	Glide	2.6	0.42	0.69	0.62	0.89	0.38	366
Water bridges	ArtiDock	1.9	0.54	0.74	0.83	0.72	0.43	403
Water bridges	ArtiDock + Vina	2	0.51	0.74	0.79	0.82	0.44	393
Water bridges	ArtiDock + UFF	2.1	0.48	0.72	0.8	0.96	0.46	393

### Sheet: S6. PLINDER MLSB Test CaRMSD
Subset (Ca RMSD range)	Method	RMSD Median	RMSD < 2Å	lDDT-PLI Median	lDDT-PLI > 0.5	PB-Valid	RMSD < 2Å & PB-Valid	N
0.0-0.1	AutoDock-CPU	5.5	0.04	0.35	0.21	0.92	0	16
0.0-0.1	AutoDock-GPU	6.6	0	0.25	0.13	0.88	0	16
0.0-0.1	Vina	5.3	0.1	0.38	0.21	0.96	0.06	16
0.0-0.1	Glide	4.9	0.19	0.43	0.38	1	0.19	16
0.0-0.1	ArtiDock	3.1	0.19	0.57	0.63	0.81	0.13	16
0.0-0.1	ArtiDock + Vina	4	0.19	0.46	0.44	0.88	0.19	16
0.0-0.1	ArtiDock + UFF	3.6	0.19	0.53	0.56	0.94	0.19	16
0.1-0.2	AutoDock-CPU	5.5	0.12	0.33	0.29	0.89	0.11	107
0.1-0.2	AutoDock-GPU	5.9	0.11	0.29	0.27	0.88	0.1	107
0.1-0.2	Vina	6	0.09	0.3	0.23	0.95	0.09	107
0.1-0.2	Glide	4.5	0.16	0.41	0.29	0.9	0.15	98
0.1-0.2	ArtiDock	3	0.29	0.56	0.62	0.69	0.22	109
0.1-0.2	ArtiDock + Vina	3.1	0.23	0.54	0.56	0.82	0.22	107
0.1-0.2	ArtiDock + UFF	3.3	0.15	0.54	0.55	0.91	0.13	107
0.2-0.3	AutoDock-CPU	5.6	0.13	0.34	0.27	0.94	0.13	95
0.2-0.3	AutoDock-GPU	6	0.1	0.32	0.23	0.94	0.1	96
0.2-0.3	Vina	6.5	0.07	0.26	0.17	0.92	0.07	96
0.2-0.3	Glide	5.4	0.15	0.32	0.3	0.97	0.15	78
0.2-0.3	ArtiDock	3.8	0.27	0.48	0.49	0.63	0.19	98
0.2-0.3	ArtiDock + Vina	4.2	0.2	0.44	0.42	0.74	0.19	96
0.2-0.3	ArtiDock + UFF	3.9	0.21	0.46	0.45	0.89	0.2	97
0.3-0.4	AutoDock-CPU	6.8	0.1	0.26	0.19	0.94	0.1	58
0.3-0.4	AutoDock-GPU	6.5	0.12	0.28	0.21	0.92	0.12	58
0.3-0.4	Vina	6.7	0.12	0.25	0.21	0.92	0.1	58
0.3-0.4	Glide	5.3	0.14	0.32	0.31	0.96	0.14	49
0.3-0.4	ArtiDock	3.3	0.24	0.51	0.52	0.66	0.21	58
0.3-0.4	ArtiDock + Vina	4.2	0.22	0.45	0.38	0.86	0.22	58
0.3-0.4	ArtiDock + UFF	3.5	0.16	0.47	0.42	0.93	0.16	55
0.4-0.5	AutoDock-CPU	5.9	0.06	0.3	0.19	0.9	0.06	23
0.4-0.5	AutoDock-GPU	6.1	0.04	0.26	0.07	0.91	0.04	23
0.4-0.5	Vina	6.3	0.04	0.3	0.04	0.94	0.04	23
0.4-0.5	Glide	5.8	0	0.33	0.16	0.9	0	19
0.4-0.5	ArtiDock	2.9	0.13	0.55	0.57	0.65	0.09	23
0.4-0.5	ArtiDock + Vina	3.3	0.09	0.5	0.52	0.78	0.04	23
0.4-0.5	ArtiDock + UFF	3.4	0.13	0.5	0.48	0.91	0.13	23
0.5+	AutoDock-CPU	7.1	0.03	0.23	0.05	0.89	0.03	39
0.5+	AutoDock-GPU	6.8	0.01	0.24	0.08	0.93	0.01	39
0.5+	Vina	7.3	0	0.22	0	0.97	0	39
0.5+	Glide	7.5	0	0.23	0.03	0.93	0	30
0.5+	ArtiDock	6.3	0.05	0.25	0.23	0.53	0.05	40
0.5+	ArtiDock + Vina	7.1	0.05	0.23	0.13	0.8	0.05	39
0.5+	ArtiDock + UFF	6.8	0.05	0.25	0.18	0.8	0.05	40

### Sheet: S7. PLINDER MLSB Test CaRMSD Co
Correlation	Method	RMSD	lDDT-PLI
spearman	AutoDock-CPU	0.16	-0.159
spearman	AutoDock-GPU	0.131	-0.119
spearman	Vina	0.153	-0.124
spearman	Glide	0.174	-0.185
spearman	ArtiDock	0.193	-0.212
spearman	ArtiDock + Vina	0.199	-0.208
spearman	ArtiDock + UFF	0.185	-0.198
pearson	AutoDock-CPU	0.17	-0.166
pearson	AutoDock-GPU	0.136	-0.133
pearson	Vina	0.162	-0.142
pearson	Glide	0.222	-0.205
pearson	ArtiDock	0.265	-0.264
pearson	ArtiDock + Vina	0.305	-0.274
pearson	ArtiDock + UFF	0.267	-0.255

### Sheet: S8. PLINDER Test PB-Valid
Method	internal energy	min dist to protein	min dist to organic cofactors	min dist to inorganic cofactors	min dist to waters
AutoDock-CPU	0.95	0.98	1	0.98	0.99
AutoDock-GPU	0.95	0.99	1	0.98	0.99
Vina	0.96	0.99	1	1	1
Glide	0.99	0.95	1	0.99	0.99
ArtiDock	0.9	0.81	0.99	1	0.96
ArtiDock + Vina	0.94	0.9	0.99	1	0.97
ArtiDock + UFF	0.98	0.98	1	1	0.99
